# The Host Interactome of Spike Expands the Tropism of SARS-CoV-2

**DOI:** 10.1101/2021.02.16.431318

**Authors:** Casimir Bamberger, Sandra Pankow, Salvador Martínez-Bartolomé, Jolene Diedrich, Robin Park, John Yates

## Abstract

The SARS-CoV-2 virus causes severe acute respiratory syndrome (COVID-19) and has rapidly created a global pandemic. Patients that survive may face a slow recovery with long lasting side effects that can afflict different organs. SARS-CoV-2 primarily infects epithelial airway cells that express the host entry receptor Angiotensin Converting Enzyme 2 (ACE2) which binds to spike protein trimers on the surface of SARS-CoV-2 virions. However, SARS-CoV-2 can spread to other tissues even though they are negative for ACE2. To gain insight into the molecular constituents that might influence SARS-CoV-2 tropism, we determined which additional host factors engage with the viral spike protein in disease-relevant human bronchial epithelial cells (16HBEo^−^). We found that spike recruited the extracellular proteins laminin and thrombospondin and was retained in the endoplasmatic reticulum (ER) by the proteins DJB11 and FBX2 which support re-folding or degradation of nascent proteins in the ER. Because emerging mutations of the spike protein potentially impact the virus tropism, we compared the interactome of D614 spike with that of the rapidly spreading G614 mutated spike. More D614 than G614 spike associated with the proteins UGGT1, calnexin, HSP7A and GRP78/BiP which ensure glycosylation and folding of proteins in the ER. In contrast to G614 spike, D614 spike was endoproteolytically cleaved, and the N-terminal S1 domain was degraded in the ER even though C-terminal ‘S2 only’ proteoforms remained present. D614 spike also bound more laminin than G614 spike, which suggested that extracellular laminins may function as co-factor for an alternative, ‘S2 only’ dependent virus entry. Because the host interactome determines whether an infection is productive, we developed a novel proteome-based cell type set enrichment analysis (pCtSEA). With pCtSEA we determined that the host interactome of the spike protein may extend the tropism of SARS-CoV-2 beyond mucous epithelia to several different cell types, including macrophages and epithelial cells in the nephron. An ‘S2 only’ dependent, alternative infection of additional cell types with SARS-CoV-2 may impact vaccination strategies and may provide a molecular explanation for a severe or prolonged progression of disease in select COVID-19 patients.
