## Supplementary data 2 for "The Host Interactome of Spike Expands the Tropism of SARS-CoV-2"

### Sheet: Table_S2
PCTSEA
Time:	2020-10-04 19:14:10,491
Program arguments:
out:	Spike_DandG
perm:	100
eef:	/home/cbamberg/SARS_CoV2_interactome/pCtSEA-testing/100420_Interactome_data/Spike_DandG_interactome.txt
charts
min_correlation:	0.1
min_cells_per_cell_type:	20
min_genes_cells:	10
Total number of single cells with at least 10.0 genes present in the input data:	643626
Glossary of columns:
hyperG p-value column:	p-value obtained from performing an hypergeometric test
log2 ratio column:	Ratio of ratios between the ratio of # cells of type passing correlation threshold and # all cells of type, divided by the ratio between all # cells of type and # total cells (log2((cells of type core > 0.1/cells core > 0.1)/(cells of type/total cells))
ews column:	Enrichment Weighted Score equal to the supremum of the differences between the weighted cumulative distributions of the correlations of the cell of the cell type and the rest of the cells belongind to other cell types
norm-ews column:	Enrichment Weighted Score normalized by the sizes of the cell types
supX column:	Location of the supremum in the correlation-ranked cell list (x axis)
norm-supX column:	Normalized location of the supremum (from 0 to 1) in the correlation-ranked cell list (x axis)
empirical p-value (by cell types permutation) column:	Significance probability of the Enrichment Weigthed Score based random permutations of cell types labels
FDR column:	Enrichment False Discovery Rate
2nd ews column:	Secondary Enrichment Weigthed Score, calculated from the second best supremum that is positive and is located in a higher ranking on the correlation-ranked cell list
2nd supX column:	Location of the second best supremum that is positive and has a higher ranking on the correlation-ranked cell list
Dab column:	Two-sample KS goodness-of-fit statistic. It is used for the two-sample KS goodness-of-fit significance calculation.
KS p-value column:	Two-sample KS goodness-of-fit p-value.
KS significance level column:	Two-sample KS goodness-of-fit significance level. '***'-> significant at alpha 0.001, '**'-> significant at alpha 0.01,'*'-> significant at alpha 0.05
Umap x and y columns:	Coordinates of the cell type after performing a Uniform Manifold Approximation and Projection (UMAP) clustering of all cell types with positive ews
'KS' term in this glossary:	Kolmogorov-Smirnov goodness-of-fit test
Cell type	cells of type	total cells	cells of type corr > 0.1	cells corr > 0.1	hyperG p-value	log2 ratio	ews	norm-ews	supX	norm-supX	empirical p-value (by cell types permutation)	FDR	2nd ews	2nd supX	Dab	KS p-value	KS significance level	Umap x	Umap y	ranking of genes that correlate
macrophage	28902	643626	67	918	9.28518e-05	0.70072	0.322762	2.66352	64	0.0697168	0	0			2.54369	0	***	13.9106	-14.4426	HSPA8[64],SLC25A5[62],HSPA5[59],HMGB1[58],TUBB[57],CANX[56],FLNA[52],ERH[51],HMGN2[49],TUBB4B[46],SRP72[32],DNAJB11[29],PLEC[29],HMGB2[24],THRAP3[19],UGGT1[14],THBS1[10],LAMB3[3],LAMC2[2],FBXO2[1]
distal_tubule	1412	643626	2	918	0.598244	-0.0100116	0.752085	1.41322	6	0.00653595	0.027027	0.403333			1.06245	0	***	8.06728	-5.87837	ERH[2],HMGB1[2],HSPA5[2],HSPA8[2],SLC25A5[2],TUBB4B[2],CANX[1],DNAJB11[1],HMGB2[1],HMGN2[1],LAMB3[1],LAMC2[1],THBS1[1],TUBB[1]
mucous	1224	643626	7	918	0.00212391	2.00348	0.498235	1.48203	109	0.118736	0.0454545	0.415			1.31317	0	***	-10.0703	-3.95082	HSPA8[7],SLC25A5[7],ERH[6],HMGB1[6],HSPA5[6],LAMB3[6],TUBB[6],TUBB4B[6],CANX[5],HMGB2[5],PLEC[5],HMGN2[4],SRP72[4],LAMC2[3],DNAJB11[2],THRAP3[1]
unknown	14439	643626	7	918	0.999854	-1.55682	0.390415	1.17311	53	0.0577342	0.177778	0.418889			1.02899	0	***	-10.4954	-4.37498	HSPA5[7],TUBB[7],ERH[6],HSPA8[6],SLC25A5[6],SRP72[6],DNAJB11[5],HMGB1[5],HMGB2[5],TUBB4B[5],CANX[4],PLEC[3],THBS1[3],HMGN2[2],FBXO2[1],LAMB3[1],THRAP3[1],UGGT1[1]
hspc	10538	643626	4	918	0.999811	-1.9098	0.534069	1.30232	104	0.11329	0.159091	0.432			1.06581	0	***	7.4327	-5.17096	HMGB1[4],HSPA5[4],HSPA8[4],TUBB[4],TUBB4B[4],DNAJB11[3],ERH[3],HMGB2[3],HMGN2[3],SLC25A5[3],SRP72[2],CANX[1],THRAP3[1],UGGT1[1]
muscle	17620	643626	24	918	0.618452	-0.0664511	0.207925	1.19009	60	0.0653595	0.27027	0.4425			1.00522	0	***	12.4416	-14.4462	TUBB[23],HSPA8[22],SLC25A5[22],HMGB1[21],HSPA5[21],TUBB4B[20],THBS1[18],CANX[16],ERH[16],FLNA[16],HMGB2[13],SRP72[12],HMGN2[9],PLEC[7],DNAJB11[6],THRAP3[4],LAMC2[2],LAMB3[1],UGGT1[1]
oligodendrocyte	7929	643626	3	918	0.999114	-1.91445	0.632453	1.33685	20	0.0217865	0.145833	0.4775			1.09365	0	***	7.68036	-6.24258	CANX[3],ERH[3],HMGB1[3],HMGN2[3],HSPA8[3],SLC25A5[3],TUBB[3],HMGB2[2],HSPA5[2],TUBB4B[2],DNAJB11[1],FBXO2[1],SRP72[1],UGGT1[1]
pit	2919	643626	14	918	0.000107897	1.74961	0.297258	1.20205	257	0.279956	0.2	0.478571			1.10372	5.21805e-15	***	11.394	-15.5209	HMGB1[14],HSPA5[13],HSPA8[13],SLC25A5[13],TUBB[12],CANX[10],DNAJB11[10],TUBB4B[10],LAMB3[9],HMGB2[8],HMGN2[8],PLEC[7],ERH[6],THRAP3[6],LAMC2[5],SRP72[5],UGGT1[3],THBS1[2]
monocyte	10420	643626	7	918	0.992077	-1.0862	0.395287	1.21264	51	0.0555556	0.209302	0.535			1.04184	0	***	-10.382	-4.26209	ERH[7],HSPA8[7],HMGB1[6],HMGN2[6],SLC25A5[6],TUBB[6],CANX[4],FLNA[4],HMGB2[4],HSPA5[4],SRP72[4],DNAJB11[3],PLEC[3],THRAP3[3],TUBB4B[3],UGGT1[2]
mesothelial	8916	643626	39	918	1.66705e-09	1.61673	0.166497	1.05582	315	0.343137	0.369565	0.537273	0.0522434	23	1.01745	0	***	13.1081	-14.5581	HSPA5[37],HMGB1[36],HSPA8[35],TUBB4B[35],CANX[34],TUBB[34],SLC25A5[32],ERH[29],HMGN2[28],HMGB2[25],THBS1[19],SRP72[17],DNAJB11[14],LAMB3[12],PLEC[12],THRAP3[12],LAMC2[10],FBXO2[7],FLNA[4],UGGT1[4]
mast	2891	643626	3	918	0.780294	-0.458878	0.488484	1.02687	36	0.0392157	0.382353	0.545833			0.844696	0.007873	***	7.35915	-5.75252	ERH[3],HMGB1[3],HMGB2[3],HMGN2[3],HSPA8[3],SLC25A5[3],SRP72[3],TUBB[3],TUBB4B[3],HSPA5[2],CANX[1],DNAJB11[1]
dendritic	13719	643626	16	918	0.822919	-0.290375	0.224554	1.08353	144	0.156863	0.266667	0.552			0.890353	2.99335e-11	***	11.41	-15.2233	SLC25A5[16],HSPA8[15],TUBB[15],HMGB1[14],HSPA5[14],HMGN2[13],TUBB4B[13],ERH[12],SRP72[12],HMGB2[11],CANX[9],DNAJB11[6],FLNA[5],PLEC[4],THRAP3[2],UGGT1[2]
astrocyte	2465	643626	3	918	0.682801	-0.228897	0.460638	0.975726	147	0.160131	0.511628	0.583846			0.796543	0.017103	***	8.12799	-6.27666	ERH[3],HMGB1[3],HSPA5[3],HSPA8[3],PLEC[3],SLC25A5[3],TUBB[3],CANX[2],DNAJB11[2],FBXO2[2],HMGN2[2],TUBB4B[2],THRAP3[1],UGGT1[1]
follicular	6964	643626	54	918	5.3323e-23	2.4427	0.102437	0.851089	103	0.1122	0.627451	0.689375	0.00527961	13	0.730282	0	***	13.6304	-14.7304	HSPA5[54],HMGB1[52],HSPA8[51],CANX[49],HMGN2[48],TUBB4B[48],SLC25A5[46],ERH[44],HMGB2[35],TUBB[34],SRP72[30],DNAJB11[24],LAMC2[14],THRAP3[9],THBS1[8],UGGT1[6],FLNA[5],FBXO2[4],PLEC[3]
megakaryocyte	371	643626	4	918	0.00211173	2.91824	0.3586	0.876627	70	0.0762527	0.651163	0.732143			0.715636	0.013625	***	7.27882	-4.89087	HMGB2[4],HMGN2[4],HSPA8[4],SLC25A5[4],TUBB[4],TUBB4B[4],ERH[3],HMGB1[3],HSPA5[3],THBS1[3],SRP72[2],THRAP3[2],CANX[1],DNAJB11[1]
fibroblast	41590	643626	21	918	1	-1.49812	0.165797	0.851719	314	0.342048	0.627907	0.733333	0.083551	148	0.751038	1.76914e-10	***	12.0487	-14.4634	HSPA5[20],HSPA8[20],SLC25A5[20],TUBB[19],HMGN2[16],ERH[15],CANX[14],HMGB1[14],HMGB2[14],THBS1[13],TUBB4B[13],SRP72[12],DNAJB11[11],FLNA[5],PLEC[5],LAMC2[4],THRAP3[3],FBXO2[2],LAMB3[2],UGGT1[2]
hepatoctye	810	643626	7	918	0.000193373	2.59909	0.25928	0.784302	119	0.12963	0.782609	0.769412			0.68337	0.001006	***	-9.82223	-3.70291	HSPA5[7],HSPA8[7],SLC25A5[7],TUBB4B[7],CANX[6],HMGB2[6],SRP72[6],TUBB[6],DNAJB11[5],HMGB1[5],ERH[4],LAMC2[4],HMGN2[3],LAMB3[2],FBXO2[1],PLEC[1]
loop_of_henle	5297	643626	4	918	0.943788	-0.917447	0.293644	0.689776	233	0.253813	0.878788	0.808421	0.153044	116	0.586008	0.080012	***	7.04411	-5.4023	ERH[4],HMGB1[4],HSPA5[4],HSPA8[4],TUBB4B[4],HMGB2[3],HMGN2[3],SLC25A5[3],SRP72[3],CANX[2],DNAJB11[2],THRAP3[2],LAMC2[1],TUBB[1]
goblet	4795	643626	18	918	0.000255477	1.39612	0.146794	0.716152	5	0.00544662	0.901961	0.824444			0.616659	2.96661e-06	***	11.5654	-14.6133	HMGB1[18],HSPA8[18],SLC25A5[17],HMGB2[15],HSPA5[15],TUBB4B[15],HMGN2[14],CANX[13],TUBB[12],ERH[11],SRP72[11],THBS1[9],DNAJB11[8],THRAP3[5],LAMB3[4],LAMC2[4],PLEC[4],UGGT1[4]
germ	3201	643626	21	918	1.50947e-08	2.20152	0.108058	0.555788	81	0.0882353	0.979167	0.881	0.0561624	21	0.489486	0.000107318	***	11.0409	-14.7545	HMGB1[21],HMGB2[21],HSPA8[21],SLC25A5[21],ERH[20],TUBB[20],HSPA5[18],SRP72[16],TUBB4B[16],HMGN2[14],THRAP3[12],CANX[10],UGGT1[3],DNAJB11[2],FBXO2[2],PLEC[2],FLNA[1],THBS1[1]
------------------------- Negative ews from here -------------------------
erythroid	26136	643626	125	918	1.2665e-31	1.74555	-0.157495	-1.58011	161	0.175381	0	NaN			-1.63658	0				HMGB1[125],TUBB[124],HMGB2[123],HSPA8[123],SLC25A5[118],TUBB4B[118],ERH[112],HMGN2[110],SRP72[107],HSPA5[91],CANX[53],DNAJB11[35],THRAP3[24],UGGT1[17],PLEC[1]
stromal	38504	643626	32	918	0.999774	-0.779208	-0.310898	-1.8107	175	0.190632	0	NaN			-1.72778	0				HSPA5[31],HSPA8[30],TUBB[30],HMGB1[29],THBS1[26],CANX[24],ERH[24],SLC25A5[24],TUBB4B[22],HMGN2[17],DNAJB11[16],SRP72[13],HMGB2[12],THRAP3[11],FLNA[10],LAMC2[4],PLEC[4],UGGT1[4],FBXO2[2],LAMB3[2]
b	32786	643626	44	918	0.681836	-0.0878479	-0.370832	-2.61229	202	0.220044	0	NaN			-2.40015	0				HMGB1[44],HSPA5[44],SLC25A5[42],TUBB[42],HSPA8[41],HMGB2[39],ERH[38],HMGN2[37],DNAJB11[34],CANX[31],SRP72[29],TUBB4B[23],THRAP3[14],UGGT1[5],PLEC[2]
enterocyte	29330	643626	35	918	0.879288	-0.257294	-0.252994	-1.49083	145	0.157952	0.0555556	NaN			-1.46792	0				HMGB1[35],HSPA8[35],SLC25A5[35],HSPA5[34],HMGN2[29],ERH[24],TUBB[24],CANX[23],HMGB2[23],TUBB4B[23],SRP72[20],DNAJB11[17],LAMB3[13],THRAP3[12],PLEC[6],THBS1[6],LAMC2[4],UGGT1[2],FBXO2[1]
nk	3167	643626	2	918	0.940298	-1.17539	-0.871862	-1.39652	668	0.727669	0.125	NaN			-1.23165	1				CANX[2],DNAJB11[2],ERH[2],HMGB1[2],HMGB2[2],HSPA8[2],SLC25A5[2],TUBB[2],HMGN2[1],HSPA5[1],SRP72[1],TUBB4B[1]
	16971	643626	29	918	0.185887	0.26071	-0.236434	-1.31759	408	0.444444	0.176471	NaN			-1.25296	0				HMGB1[28],HSPA8[28],SLC25A5[28],TUBB[28],HMGB2[27],TUBB4B[25],ERH[23],HMGN2[21],HSPA5[17],CANX[16],SRP72[15],THRAP3[11],PLEC[10],FLNA[9],DNAJB11[8],UGGT1[4],THBS1[3],FBXO2[1],LAMC2[1]
principle	1558	643626	2	918	0.651367	-0.151967	-0.708836	-1.1664	464	0.505447	0.245283	NaN			-1.00135	1				ERH[2],HMGB1[2],HSPA5[2],HSPA8[2],SLC25A5[2],TUBB4B[2],CANX[1],DNAJB11[1],HMGB2[1],HMGN2[1],LAMC2[1],SRP72[1],THBS1[1],TUBB[1]
proximal_tubule	1310	643626	2	918	0.557651	0.0981616	-0.773653	-1.22173	536	0.583878	0.261538	NaN			-1.09292	1				ERH[2],HMGB1[2],HMGB2[2],HMGN2[2],HSPA5[2],HSPA8[2],SRP72[2],TUBB[2],TUBB4B[2],SLC25A5[1],UGGT1[1]
cytotrophoblast	407	643626	3	918	0.0210952	2.36959	-0.612836	-1.14105	369	0.401961	0.288462	NaN			-1.05973	1				CANX[3],HMGB1[3],HMGB2[3],HSPA8[3],SLC25A5[3],TUBB[3],DNAJB11[2],FLNA[2],HMGN2[2],HSPA5[2],SRP72[2],TUBB4B[2],ERH[1],LAMC2[1]
epithelial	26079	643626	94	918	6.53714e-16	1.3375	-0.11965	-1.13936	235	0.255991	0.306122	NaN			-1.09906	0				HSPA8[90],SLC25A5[85],HMGB1[84],HSPA5[80],TUBB4B[76],ERH[71],HMGB2[70],TUBB[65],CANX[58],HMGN2[57],SRP72[51],THBS1[38],DNAJB11[36],LAMB3[36],LAMC2[29],PLEC[25],THRAP3[17],FBXO2[10],UGGT1[10],FLNA[9]
endocardial	469	643626	2	918	0.144958	1.58007	-0.620215	-0.996863	376	0.409586	0.466667	NaN			-0.876161	1				CANX[2],ERH[2],HMGB1[2],HSPA8[2],SLC25A5[2],TUBB[2],TUBB4B[2],DNAJB11[1],HMGB2[1],HMGN2[1],HSPA5[1],PLEC[1],SRP72[1]
mesenchyme	1913	643626	2	918	0.757143	-0.448108	-0.677045	-1.07014	431	0.469499	0.470588	NaN			-0.956443	1				DNAJB11[2],ERH[2],HMGB1[2],HMGB2[2],HSPA5[2],HSPA8[2],SRP72[2],TUBB[2],CANX[1],HMGN2[1],SLC25A5[1],TUBB4B[1]
neuron	9493	643626	6	918	0.992815	-1.17417	-0.392385	-0.97122	453	0.493464	0.491525	NaN	0.012308	134	-0.957998	1				ERH[6],HMGB1[6],HSPA8[6],TUBB[6],HSPA5[5],HMGB2[4],HMGN2[4],SLC25A5[4],SRP72[3],THBS1[3],TUBB4B[3],CANX[2],DNAJB11[2],FLNA[2],UGGT1[2],FBXO2[1],THRAP3[1]
trophoblast	4640	643626	13	918	0.0177848	0.974043	-0.214906	-0.83387	386	0.420479	0.581818	NaN	0.0634252	105	-0.769349	5.15437e-07				HSPA5[13],HSPA8[13],TUBB[11],CANX[10],DNAJB11[10],HMGB1[10],SLC25A5[10],ERH[9],HMGB2[8],TUBB4B[8],HMGN2[7],SRP72[6],FLNA[5],LAMC2[4],PLEC[2],THBS1[2],UGGT1[2],FBXO2[1],THRAP3[1]
basal	3551	643626	6	918	0.395441	0.244466	-0.383934	-0.892174	189	0.205882	0.627451	NaN			-0.937363	1				HMGB1[6],TUBB[6],ERH[5],HSPA8[5],LAMB3[5],SLC25A5[5],THBS1[5],TUBB4B[5],HMGB2[4],HMGN2[4],LAMC2[4],CANX[2],HSPA5[2],SRP72[2],DNAJB11[1],FBXO2[1],FLNA[1],PLEC[1],THRAP3[1]
chondrocyte	4780	643626	2	918	0.991637	-1.76928	-0.529207	-0.842367	297	0.323529	0.666667	NaN			-0.747596	1				ERH[2],HMGB1[2],HMGB2[2],HMGN2[2],HSPA5[2],HSPA8[2],SLC25A5[2],SRP72[2],THBS1[2],DNAJB11[1],PLEC[1]
tubule	5085	643626	5	918	0.85008	-0.536591	-0.303097	-0.727047	138	0.150327	0.701754	NaN			-0.675898	1				DNAJB11[5],ERH[5],HMGB1[5],HSPA5[5],HSPA8[5],SLC25A5[5],TUBB[5],CANX[4],HMGN2[4],HMGB2[2],THBS1[2],THRAP3[2],TUBB4B[2],PLEC[1],SRP72[1]
intercalated	3936	643626	5	918	0.660872	-0.167074	-0.347007	-0.809065	165	0.179739	0.710145	NaN			-0.773814	1				ERH[5],HMGB1[5],HSPA5[5],CANX[4],HMGB2[4],HSPA8[4],SLC25A5[4],TUBB[4],DNAJB11[3],FBXO2[3],TUBB4B[3],HMGN2[2],SRP72[2],THBS1[2],LAMC2[1],UGGT1[1]
endothelial	34216	643626	45	918	0.732418	-0.117018	-0.114193	-0.785561	60	0.0653595	0.755102	NaN			-0.747022	0				HMGB1[44],SLC25A5[43],HSPA8[42],TUBB[41],HSPA5[38],ERH[37],HMGB2[36],CANX[34],TUBB4B[29],HMGN2[27],SRP72[24],THBS1[24],DNAJB11[17],PLEC[12],THRAP3[8],FLNA[6],UGGT1[5],LAMC2[2],FBXO2[1]
neutrophil	25386	643626	36	918	0.537581	-0.00830773	-0.121501	-0.736275	73	0.0795207	0.758621	NaN			-0.71457	8.88178e-16				HMGB1[36],HSPA5[36],TUBB[36],HMGB2[33],HSPA8[33],SLC25A5[30],CANX[29],HMGN2[28],SRP72[28],ERH[27],TUBB4B[24],DNAJB11[15],FLNA[8],THRAP3[7],UGGT1[5],THBS1[4],LAMC2[2],FBXO2[1],LAMB3[1],PLEC[1]
t	30747	643626	22	918	0.999928	-0.995214	-0.144623	-0.655517	54	0.0588235	0.934783	NaN			-0.670163	8.40443e-09				ERH[22],HMGB1[22],HSPA8[22],HMGN2[21],SLC25A5[21],HSPA5[20],TUBB[18],HMGB2[17],SRP72[16],TUBB4B[16],CANX[13],DNAJB11[11],THRAP3[5],FLNA[2],LAMC2[2],LAMB3[1],THBS1[1],UGGT1[1]
adipocyte	107	643626	0	918	1	#NAME?	NaN	NaN	-1	-1	NaN	NaN			NaN	0
adrenocortical	2790	643626	1	918	0.981516	-1.99254	NaN	NaN	-1	-1	NaN	NaN			NaN	0				CANX[1],DNAJB11[1],ERH[1],HMGB2[1],HMGN2[1],HSPA5[1],HSPA8[1],PLEC[1],SLC25A5[1],SRP72[1],THRAP3[1],TUBB[1]
alpha	99	643626	0	918	1	#NAME?	NaN	NaN	-1	-1	NaN	NaN			NaN	0
antigen-presenting	303	643626	1	918	0.351165	1.21034	NaN	NaN	-1	-1	NaN	NaN			NaN	0				DNAJB11[1],ERH[1],HMGB2[1],HSPA5[1],HSPA8[1],LAMB3[1],SLC25A5[1],THBS1[1],TUBB[1],TUBB4B[1]
at1	1328	643626	0	918	1	#NAME?	NaN	NaN	-1	-1	NaN	NaN			NaN	0
at2	4807	643626	0	918	1	#NAME?	NaN	NaN	-1	-1	NaN	NaN			NaN	0
bipotent/intermediate	126	643626	0	918	1	#NAME?	NaN	NaN	-1	-1	NaN	NaN			NaN	0
bipotent_progenitor	144	643626	0	918	1	#NAME?	NaN	NaN	-1	-1	NaN	NaN			NaN	0
cardiomyocyte	3135	643626	0	918	1	#NAME?	NaN	NaN	-1	-1	NaN	NaN			NaN	0
cholangiocyte	977	643626	1	918	0.752302	-0.478702	NaN	NaN	-1	-1	NaN	NaN			NaN	0				CANX[1],ERH[1],FLNA[1],HMGB1[1],HMGN2[1],HSPA5[1],HSPA8[1],PLEC[1],SLC25A5[1],TUBB[1]
chromaffin	928	643626	1	918	0.73433	-0.404468	NaN	NaN	-1	-1	NaN	NaN			NaN	0				CANX[1],ERH[1],HMGB1[1],HMGB2[1],HMGN2[1],HSPA5[1],HSPA8[1],SLC25A5[1],THRAP3[1],TUBB[1],TUBB4B[1]
chromoblast	3383	643626	0	918	1	#NAME?	NaN	NaN	-1	-1	NaN	NaN			NaN	0
club	592	643626	0	918	1	#NAME?	NaN	NaN	-1	-1	NaN	NaN			NaN	0
collecting_duct	2069	643626	1	918	0.94807	-1.56121	NaN	NaN	-1	-1	NaN	NaN			NaN	0				ERH[1],HMGB1[1],HMGB2[1],HMGN2[1],HSPA5[1],HSPA8[1],SLC25A5[1],SRP72[1],TUBB[1],TUBB4B[1]
endocrine	595	643626	1	918	0.572433	0.236767	NaN	NaN	-1	-1	NaN	NaN			NaN	0				CANX[1],HMGB1[1],HMGB2[1],HMGN2[1],HSPA5[1],HSPA8[1],PLEC[1],SLC25A5[1],SRP72[1],TUBB[1]
endometrial	137	643626	1	918	0.177628	2.35548	NaN	NaN	-1	-1	NaN	NaN			NaN	0				CANX[1],ERH[1],HMGB1[1],HMGB2[1],HSPA5[1],HSPA8[1],LAMB3[1],LAMC2[1],PLEC[1],SLC25A5[1],SRP72[1],TUBB4B[1]
enteroendocrine	76	643626	0	918	1	#NAME?	NaN	NaN	-1	-1	NaN	NaN			NaN	0
eosinophil	297	643626	0	918	1	#NAME?	NaN	NaN	-1	-1	NaN	NaN			NaN	0
ependymal	311	643626	0	918	1	#NAME?	NaN	NaN	-1	-1	NaN	NaN			NaN	0
epithelium	21	643626	0	918	1	#NAME?	NaN	NaN	-1	-1	NaN	NaN			NaN	0
es	1659	643626	1	918	0.90661	-1.24259	NaN	NaN	-1	-1	NaN	NaN			NaN	0				ERH[1],HMGB1[1],HMGB2[1],HSPA5[1],HSPA8[1],SLC25A5[1],SRP72[1],THRAP3[1],TUBB[1],TUBB4B[1]
exocrine	3030	643626	0	918	1	#NAME?	NaN	NaN	-1	-1	NaN	NaN			NaN	0
fasciculata	11636	643626	1	918	1	-4.05279	NaN	NaN	-1	-1	NaN	NaN			NaN	0				CANX[1],ERH[1],HMGB1[1],HMGB2[1],HMGN2[1],HSPA5[1],HSPA8[1],SLC25A5[1],SRP72[1],TUBB[1]
ganglion	549	643626	0	918	1	#NAME?	NaN	NaN	-1	-1	NaN	NaN			NaN	0
gastric_chief	4055	643626	1	918	0.996991	-2.53197	NaN	NaN	-1	-1	NaN	NaN			NaN	0				ERH[1],HMGB1[1],HMGB2[1],HMGN2[1],HSPA5[1],HSPA8[1],SLC25A5[1],THRAP3[1],TUBB[1],TUBB4B[1],UGGT1[1]
glia	1998	643626	1	918	0.942514	-1.51083	NaN	NaN	-1	-1	NaN	NaN			NaN	0				DNAJB11[1],ERH[1],HMGB1[1],HMGB2[1],HMGN2[1],HSPA5[1],HSPA8[1],SLC25A5[1],TUBB[1],TUBB4B[1]
glial	216	643626	0	918	1	#NAME?	NaN	NaN	-1	-1	NaN	NaN			NaN	0
granulocyte	459	643626	0	918	1	#NAME?	NaN	NaN	-1	-1	NaN	NaN			NaN	0
hepatocyte	381	643626	0	918	1	#NAME?	NaN	NaN	-1	-1	NaN	NaN			NaN	0
hofbauer	2251	643626	0	918	1	#NAME?	NaN	NaN	-1	-1	NaN	NaN			NaN	0
ic-tran-pc	70	643626	0	918	1	#NAME?	NaN	NaN	-1	-1	NaN	NaN			NaN	0
intermediated	504	643626	0	918	1	#NAME?	NaN	NaN	-1	-1	NaN	NaN			NaN	0
interneuron	67	643626	0	918	1	#NAME?	NaN	NaN	-1	-1	NaN	NaN			NaN	0
interstitial	1827	643626	1	918	0.926569	-1.38175	NaN	NaN	-1	-1	NaN	NaN			NaN	0				ERH[1],HMGB1[1],HMGB2[1],HMGN2[1],HSPA5[1],HSPA8[1],SLC25A5[1],THRAP3[1],TUBB[1],TUBB4B[1]
keratinocyte	1615	643626	1	918	0.900541	-1.20381	NaN	NaN	-1	-1	NaN	NaN			NaN	0				CANX[1],ERH[1],HMGB1[1],HMGB2[1],HMGN2[1],HSPA8[1],SLC25A5[1],THRAP3[1],TUBB[1],TUBB4B[1]
killer	223	643626	0	918	1	#NAME?	NaN	NaN	-1	-1	NaN	NaN			NaN	0
known	114	643626	0	918	1	#NAME?	NaN	NaN	-1	-1	NaN	NaN			NaN	0
kupffer	1915	643626	1	918	0.93526	-1.44962	NaN	NaN	-1	-1	NaN	NaN			NaN	0				DNAJB11[1],ERH[1],HMGB2[1],HMGN2[1],HSPA5[1],HSPA8[1],SLC25A5[1],SRP72[1],TUBB[1],TUBB4B[1]
leydig	271	643626	0	918	1	#NAME?	NaN	NaN	-1	-1	NaN	NaN			NaN	0
luminal	186	643626	0	918	1	#NAME?	NaN	NaN	-1	-1	NaN	NaN			NaN	0
lung_mesenchyme	4484	643626	1	918	0.998375	-2.67706	NaN	NaN	-1	-1	NaN	NaN			NaN	0				ERH[1],HMGB1[1],HMGB2[1],HMGN2[1],HSPA8[1],SRP72[1],THBS1[1],THRAP3[1],TUBB[1],TUBB4B[1]
lymphocyte	1516	643626	0	918	1	#NAME?	NaN	NaN	-1	-1	NaN	NaN			NaN	0
lymphoid	54	643626	1	918	0.0741824	3.69863	NaN	NaN	-1	-1	NaN	NaN			NaN	0				CANX[1],DNAJB11[1],ERH[1],HMGB1[1],HMGB2[1],HMGN2[1],HSPA5[1],HSPA8[1],SLC25A5[1],SRP72[1],THRAP3[1],TUBB[1]
melanocyte	371	643626	0	918	1	#NAME?	NaN	NaN	-1	-1	NaN	NaN			NaN	0
mesangial	82	643626	0	918	1	#NAME?	NaN	NaN	-1	-1	NaN	NaN			NaN	0
mesenchymal	681	643626	0	918	1	#NAME?	NaN	NaN	-1	-1	NaN	NaN			NaN	0
microglia	2599	643626	0	918	1	#NAME?	NaN	NaN	-1	-1	NaN	NaN			NaN	0
monocyte/dc	81	643626	1	918	0.109186	3.11366	NaN	NaN	-1	-1	NaN	NaN			NaN	0				ERH[1],HMGB1[1],HMGB2[1],HMGN2[1],HSPA5[1],HSPA8[1],SLC25A5[1],SRP72[1],TUBB[1],TUBB4B[1]
mt_high	1987	643626	0	918	1	#NAME?	NaN	NaN	-1	-1	NaN	NaN			NaN	0
multipotential	171	643626	0	918	1	#NAME?	NaN	NaN	-1	-1	NaN	NaN			NaN	0
myeloid	2159	643626	1	918	0.95435	-1.62263	NaN	NaN	-1	-1	NaN	NaN			NaN	0				CANX[1],ERH[1],FLNA[1],HMGB1[1],HMGN2[1],HSPA5[1],HSPA8[1],SLC25A5[1],SRP72[1],TUBB[1]
myocyte	85	643626	0	918	1	#NAME?	NaN	NaN	-1	-1	NaN	NaN			NaN	0
myoepithelial	132	643626	0	918	1	#NAME?	NaN	NaN	-1	-1	NaN	NaN			NaN	0
myofibroblast	341	643626	1	918	0.385436	1.03988	NaN	NaN	-1	-1	NaN	NaN			NaN	0				CANX[1],DNAJB11[1],ERH[1],FLNA[1],HMGB1[1],HSPA5[1],HSPA8[1],SLC25A5[1],THBS1[1],TUBB[1],TUBB4B[1]
neron	123	643626	0	918	1	#NAME?	NaN	NaN	-1	-1	NaN	NaN			NaN	0
neuroendocrine	616	643626	1	918	0.58507	0.186726	NaN	NaN	-1	-1	NaN	NaN			NaN	0				CANX[1],ERH[1],HMGB1[1],HMGB2[1],HMGN2[1],HSPA5[1],HSPA8[1],SLC25A5[1],TUBB[1],TUBB4B[1]
osteoblast	2313	643626	0	918	1	#NAME?	NaN	NaN	-1	-1	NaN	NaN			NaN	0
osteoclast	177	643626	0	918	1	#NAME?	NaN	NaN	-1	-1	NaN	NaN			NaN	0
paneth	277	643626	0	918	1	#NAME?	NaN	NaN	-1	-1	NaN	NaN			NaN	0
parietal	360	643626	0	918	1	#NAME?	NaN	NaN	-1	-1	NaN	NaN			NaN	0
pericyte	437	643626	1	918	0.464175	0.682023	NaN	NaN	-1	-1	NaN	NaN			NaN	0				ERH[1],FLNA[1],HMGB1[1],HMGB2[1],HMGN2[1],HSPA5[1],HSPA8[1],SLC25A5[1],SRP72[1],TUBB[1]
podocyte	1008	643626	1	918	0.763039	-0.523767	NaN	NaN	-1	-1	NaN	NaN			NaN	0				CANX[1],ERH[1],HMGB1[1],HMGB2[1],HMGN2[1],HSPA5[1],HSPA8[1],SLC25A5[1],SRP72[1],TUBB[1]
purkinje	313	643626	0	918	1	#NAME?	NaN	NaN	-1	-1	NaN	NaN			NaN	0
retinal	313	643626	0	918	1	#NAME?	NaN	NaN	-1	-1	NaN	NaN			NaN	0
s-shaped_body	2332	643626	0	918	1	#NAME?	NaN	NaN	-1	-1	NaN	NaN			NaN	0
s-shaped_body_medial	953	643626	0	918	1	#NAME?	NaN	NaN	-1	-1	NaN	NaN			NaN	0
sertoli	1799	643626	0	918	1	#NAME?	NaN	NaN	-1	-1	NaN	NaN			NaN	0
spermatocyte	177	643626	0	918	1	#NAME?	NaN	NaN	-1	-1	NaN	NaN			NaN	0
stomach_fundus	355	643626	0	918	1	#NAME?	NaN	NaN	-1	-1	NaN	NaN			NaN	0
superficial	33	643626	0	918	1	#NAME?	NaN	NaN	-1	-1	NaN	NaN			NaN	0
syncytiotrophoblast	84	643626	0	918	1	#NAME?	NaN	NaN	-1	-1	NaN	NaN			NaN	0
tendon	61	643626	0	918	1	#NAME?	NaN	NaN	-1	-1	NaN	NaN			NaN	0
theca	99	643626	1	918	0.131784	2.82416	NaN	NaN	-1	-1	NaN	NaN			NaN	0				ERH[1],HMGB1[1],HMGB2[1],HMGN2[1],HSPA5[1],HSPA8[1],SLC25A5[1],SRP72[1],THRAP3[1],TUBB4B[1]
tissue	38	643626	0	918	1	#NAME?	NaN	NaN	-1	-1	NaN	NaN			NaN	0
treg	496	643626	0	918	1	#NAME?	NaN	NaN	-1	-1	NaN	NaN			NaN	0
ureteric	146	643626	0	918	1	#NAME?	NaN	NaN	-1	-1	NaN	NaN			NaN	0
urothelial	1632	643626	0	918	1	#NAME?	NaN	NaN	-1	-1	NaN	NaN			NaN	0
